# Convergence and divergence in anti-predator displays: A novel approach to quantitative behavioural comparison in snakes

**DOI:** 10.1101/849703

**Authors:** Alison R. Davis Rabosky, Talia Y. Moore, Ciara M. Sánchez-Paredes, Erin P. Westeen, Joanna G. Larson, Briana A. Sealey, Bailey A. Balinski

## Abstract

Animals in nature use diverse strategies to evade or deter their predators, including many vivid behavioural displays only qualitatively described from field encounters with natural predators or humans. Within venomous snake mimicry, stereotyped anti-predator displays are suggested to be a critical component of the warning signal given by toxic models and thus under strong selection for independent convergence in mimetic species. However, no studies have systematically quantified variation in snake anti-predator displays across taxonomically broad clades to test how these behaviours evolve across species within a phylogenetic comparative methods framework. Here we describe a new, high-throughput approach for collecting and scoring snake anti-predator displays in the field that demonstrates both low observer bias and infinite extension across any species. Then, we show our method’s utility in quantitatively comparing the behaviour of 20 highly-divergent snake species from the Amazonian lowlands of Peru. We found that a simple experimental setup varying simulated predator cues was very successful in eliciting anti-predator displays across species and that high-speed videography captured a greater diversity of behavioural responses than described in the literature. We also found that although different display components evolve at different rates with complicated patterns of covariance, there is clear evidence of evolutionary convergence in anti-predator displays among distantly related elapid coral snakes and their colubrid mimics. We conclude that our approach provides new opportunity for analyses of snake behaviour, kinematics, and the evolution of anti-predator signals more generally, especially macroevolutionary analyses across clades with similarly intractable behavioural diversity.
