## Supplemental File 2 Ethogram Template for "Convergence and divergence in anti-predator displays: A novel approach to quantitative behavioural comparison in snakes"

### Sheet: Head
HeadFrameIn	HeadFrameOut	HeadShape	Gape	HeadPresentation	HeadPosition	HeadPosture	HeadMovement	HeadNotes

### Sheet: Body
BodyFrameIn	BodyFrameOut	BodyShape	BodyPresentation	BodyPosition	BodyPosture	BodyMovement	BodyNotes

### Sheet: Tail
TailFrameIn	TailFrameOut	TailShape	CloacalEversion	TailPresentation	TailPosition	TailPosture	TailMovement	TailNotes

### Sheet: Data_compilation
Genus_species	CollectionID	HeadFrameIn	HeadFrameOut	HeadShape	Gape	HeadPresentation	HeadPosition	HeadPosture	HeadMovement	HeadNotes	BodyFrameIn	BodyFrameOut	BodyShape	BodyPresentation	BodyPosition	BodyPosture	BodyMovement	BodyNotes	TailFrameIn	TailFrameOut	TailShape	CloacalEversion	TailPresentation	TailPosition	TailPosture	TailMovement	TailNotes

### Sheet: List options
BodyPart	Shape	Presentation	Position	Posture	Movement	Gape	CloacalEversion
Head	neutral	dorsal	on the substrate	neutral	none	yes	yes
	head triangulation	ventral	elevated off the substrate	lateral kink	forward	no	no
	hooding	lateral	partially off the substrate	vertical kink	backward
	hooding + triangulation	rostral	against vertical surface	retracted	lateral (once)
	lateral compression		hidden		vertical (once)
					strike
					lateral oscillation (sway)
					vertical oscillation (nod)
Body	neutral	dorsal	on the substrate	neutral	none
	lateral compression	ventral	elevated off the substrate	sinusoidal	forward
	dorsoventral compression	lateral	partially off the substrate	irregular ball	backward
	symmetrical inflation		against vertical surface	coil	lateral
				partial coil	vertical
				rigid and straight	thrashing
				hairpin	sidewinding
					lateral roll
					sinusoidal oscillation
					concertina
Tail	neutral	dorsal	on the substrate	neutral	none
	lateral compression	ventral	elevated off the substrate	coiled	lateral (once; whip/flick/sweep)
	dorsoventral compression	lateral	partially off the substrate	partial coil	vertical (once)
			against vertical surface	kinked	lateral oscillation
			hidden	rigid and straight	vertical oscillation
					plane-unlimited rotation
					rattle
